# Enhancing single-cell ATAC sequencing with formaldehyde fixation, cryopreservation, and multiplexing for flexible analysis

**DOI:** 10.1101/2024.11.20.624480

**Authors:** Tobias Hohl, Ulrike Boenisch, Thomas Manke, Laura Arrigoni

## Abstract

The assay for transposase-accessible chromatin using sequencing (ATAC-seq) revolutionized the field of epigenetics since its emergence by providing a means to uncover chromatin dynamics and other factors affecting gene expression. The development of single-cell (sc) applications in recent years led to an even deeper understanding of cell type specific gene regulatory mechanisms. One of the major challenges while running ATAC-seq experiments, bulk or sc, is the need for freshly collected cells for successful experiments. While various freezing methods have already been tested and established for bulk and sc ATAC-seq, quality metrics for preserved cells are rather poor or dependent on sampling time when compared to fresh samples. This makes it difficult to conduct all sorts of complex experiments i.e. with multiple conditions, patients, or time course studies. Especially, accounting for batch effects can be difficult if samples need to be processed at different time points of collection. We tackled this issue by adding a fixation step prior to the freezing method. The additional fixation step improved library quality and yield data comparable to fresh samples. The workflow was also tested on multiplexed sc ATAC experiments, set-up for cost-efficient low input sample handling. Sample cross-in, typically encountered in Tn5-based multiplex approaches, were tackled with a computational procedure specifically developed for this approach.
