## Additional File 1 for "Enhancing single-cell ATAC sequencing with formaldehyde fixation, cryopreservation, and multiplexing for flexible analysis": AdditionalFile_1.xlsx

### Sheet: oligo list
List of oligos
Workflow	Tn5 type	PCR primer name i7	PCR primer name i5
Bulk ATAC	Illumina or 10x Genomics	v2_Ad2.1_TAAGGCGA* (Buenrostro et al., 2015)	v2_Ad1.1_TAGATCGC* (Buenrostro et al., 2015)
Bulk multiplexed ATAC	Custom barcoded Tn5 (this paper)	MUXscATAC_i7_1 ** (Table below)	v2_Ad1.1_TAGATCGC* (Buenrostro et al., 2015)
Single cell ATAC (10x Genomics)	10x Genomics	i7 Sample Index Plate N, Set A (PN-3000262)	SI-PCR Primer B (PN-2000128)
Single cell ATAC multiplexed	Custom barcoded Tn5 (this paper)	MUXscATAC_i7_1 ** (Table below)	SI-PCR Primer B (PN-2000128)
Buenrostro, J. D. et al. Single-cell chromatin accessibility reveals principles of regulatory variation. Nature 523, 486–490 (2015)
* Alternative index combinations can be chosen from Buenrostro et al. primer list
** Alternative index combinations can be chosen. The 8-bp index contained in this primer has the same sequence of the correspondent Buenrostro oligo list (v2_Ad2.x)
Name	Sequence	i7 Index
ME_rev	/5Phos/CTGTCTCTTATACACATCT	no index
ME_A	TCGTCGGCAGCGTCAGATGTGTATAAGAGACAG	no index
ME_B_1	GTATCCAAGCTAGTCGTACCGATGGTCTCGTGGGCTCGGAGATGTGTATAAGAGACAG	CATCGGTA
ME_B_2	GTATCCAAGCTAGTCGGACGAACTGTCTCGTGGGCTCGGAGATGTGTATAAGAGACAG	AGTTCGTC
ME_B_3	GTATCCAAGCTAGTCGTTGCAGACGTCTCGTGGGCTCGGAGATGTGTATAAGAGACAG	GTCTGCAA
ME_B_4	GTATCCAAGCTAGTCGGCCTAGATGTCTCGTGGGCTCGGAGATGTGTATAAGAGACAG	ATCTAGGC
ME_B_5	GTATCCAAGCTAGTCGAAGCTCAGGTCTCGTGGGCTCGGAGATGTGTATAAGAGACAG	CTGAGCTT
ME_B_6	GTATCCAAGCTAGTCGTGCGATCAGTCTCGTGGGCTCGGAGATGTGTATAAGAGACAG	TGATCGCA
ME_B_7	GTATCCAAGCTAGTCGCTAGACGAGTCTCGTGGGCTCGGAGATGTGTATAAGAGACAG	TCGTCTAG
ME_B_8	GTATCCAAGCTAGTCGCCTACTGAGTCTCGTGGGCTCGGAGATGTGTATAAGAGACAG	TCAGTAGG
ME_B_9	GTATCCAAGCTAGTCGGCTGATTGGTCTCGTGGGCTCGGAGATGTGTATAAGAGACAG	CAATCAGC
ME_B_10	GTATCCAAGCTAGTCGATCACCGAGTCTCGTGGGCTCGGAGATGTGTATAAGAGACAG	TCGGTGAT
MUXscATAC_i7_1	CAAGCAGAAGACGGCATACGAGATTCGCCTTAGTATCCAAGCTAGTCG	TAAGGCGA
MUXscATAC_i7_2	CAAGCAGAAGACGGCATACGAGATCGTACTAGGTATCCAAGCTAGTCG	CTAGTACG
MUXscATAC_i7_3	CAAGCAGAAGACGGCATACGAGATAGGCAGAAGTATCCAAGCTAGTCG	TTCTGCCT
MUXscATAC_i7_4	CAAGCAGAAGACGGCATACGAGATTCCTGAGCGTATCCAAGCTAGTCG	GCTCAGGA
v2_Ad1.1_TAGATCGC	AATGATACGGCGACCACCGAGATCTACACTAGATCGCTCGTCGGCAGCGTCAGATGTGTAT	TAGATCGC
v2_Ad2.1_TAAGGCGA	CAAGCAGAAGACGGCATACGAGATTCGCCTTAGTCTCGTGGGCTCGGAGATGTG	TAAGGCGA
SI PCR Primer B	AATGATACGGCGACCACCGAGA	no index
i7 index combinations for multiplexed ATAC experiments
If desired, i7 index read can be performed at 32-bp read length to read the following indexes in this order:
Tn5 sample barcode (8-bp), 16-bp spacer (in green below), 8-bp library barcode
[8-bp Tn5 barcode]CGACTAGCTTGGATAC[8-bp library barcode]
Here below an example of the possible i7 index conbinations using ME_B (1 to 4) and MUXscATAC_i7 (1 to 4):
Tn5_type	MUXscATAC_i7_n primer	i7 Index (32-bp)
ME_B_1	MUXscATAC_i7_1	CATCGGTACGACTAGCTTGGATACTAAGGCGA
ME_B_2	MUXscATAC_i7_1	AGTTCGTCCGACTAGCTTGGATACTAAGGCGA
ME_B_3	MUXscATAC_i7_1	GTCTGCAACGACTAGCTTGGATACTAAGGCGA
ME_B_4	MUXscATAC_i7_1	ATCTAGGCCGACTAGCTTGGATACTAAGGCGA
ME_B_1	MUXscATAC_i7_2	CATCGGTACGACTAGCTTGGATACCTAGTACG
ME_B_2	MUXscATAC_i7_2	AGTTCGTCCGACTAGCTTGGATACCTAGTACG
ME_B_3	MUXscATAC_i7_2	GTCTGCAACGACTAGCTTGGATACCTAGTACG
ME_B_4	MUXscATAC_i7_2	ATCTAGGCCGACTAGCTTGGATACCTAGTACG
ME_B_1	MUXscATAC_i7_3	CATCGGTACGACTAGCTTGGATACTTCTGCCT
ME_B_2	MUXscATAC_i7_3	AGTTCGTCCGACTAGCTTGGATACTTCTGCCT
ME_B_3	MUXscATAC_i7_3	GTCTGCAACGACTAGCTTGGATACTTCTGCCT
ME_B_4	MUXscATAC_i7_3	ATCTAGGCCGACTAGCTTGGATACTTCTGCCT
ME_B_1	MUXscATAC_i7_4	CATCGGTACGACTAGCTTGGATACGCTCAGGA
ME_B_2	MUXscATAC_i7_4	AGTTCGTCCGACTAGCTTGGATACGCTCAGGA
ME_B_3	MUXscATAC_i7_4	GTCTGCAACGACTAGCTTGGATACGCTCAGGA
ME_B_4	MUXscATAC_i7_4	ATCTAGGCCGACTAGCTTGGATACGCTCAGGA
